# Computationally guided exploration of borosin biosynthetic strategies

**DOI:** 10.1101/2024.01.09.574750

**Authors:** Aileen R. Lee, Riley S. Carter, Aman S. Imani, Shravan R. Dommaraju, Graham A. Hudson, Douglas A. Mitchell, Michael F. Freeman

## Abstract

Borosins are ribosomally synthesized and post-translationally modified peptides containing backbone α-*N*-methylations. Identification of borosin precursor peptides is difficult because (1) there are no conserved sequence elements among borosin precursor peptides and (2) the biosynthetic gene clusters contain numerous domain architectures and peptide fusions. To tackle this problem, we updated the genome mining tool RODEO to automatically evaluate putative borosin BGCs and identify precursor peptides. Enabled by the new borosin module, we analyzed all borosin BGCs found in available sequence data and assigned precursor peptides to previously orphan borosin methyltransferases. Additionally, we bioinformatically predict and experimentally characterize a new fused borosin domain architecture, in which the modified core is N-terminal to the methyltransferase domain. Finally, we demonstrate that a borosin precursor peptide is the native substrate of shewasin A, a previously characterized pepsin-like aspartic peptidase whose native biological function was unknown.
