## Supplemental dataset 4 - Cloning primers_genes_plasmids_proteins for "Computationally guided exploration of borosin biosynthetic strategies"

### Sheet: Primers
Oligo	Sequence	Description
F_ins_His-SamA_323352967	catcatcatcatcacAATCAAGCTGTTGAAATTCTGGCA	Amplification of samA1 for assembly into pET28a
R_ins_His-SamA_323352968	cgcaagcTTACGCATTAACGGCTTTCGG	Amplification of samA1 for assembly into pET28a
F_back_His-SamA_323352970	GTTAATGCGTAAgcttgcggccgcactcga	Amplification of pET28a for the assembly of pET28a-6His-samA1
R_back_His-SamA_323352969	GCTTGATTgtgatgatgatgatgatggctgctgccc	Amplification of pET28a for the assembly of pET28a-6His-samA1
F_ins_His-SamM_NdeI_323352971	gcagccatATGGCTGGAAATCTCGTCTGTGTTGGC	Amplification of samM1 for assembly into pET28a
R_ins_His-SamM_XhoI_323352972	ggtgctcgagTTATGGTGAGTTCGCTTTTTTGCGTGAAAAGG	Amplification of samM1 for assembly into pET28a
F_back_SamM_Gib_324365611	GAACTCACCATAActcgagcaccaccaccaccacca	Amplification of pET28a for the assembly of pET28a-6His-samM1
R_back_SamM_Gib_324365610	TTTCCAGCCATatggctgccgcgcggcac	Amplification of pET28a for the assembly of pET28a-6His-samM1
F_ins_SamP_Gib_328578258	agcagcggctcaaagcgaataatcgagcttaaactcac	Amplification of samP for assembly into pET28a
R_ins_SamP_Gib_328578259	cccgacccatttcatggcattgctttactttggttaatgg	Amplification of samP for assembly into pET28a
F_back_SamP_Gib_328578261	tgccatgaaatgggtcgggatccgaattcgagct	Amplification of pET28a for the assembly of pET28a-6His-samP
R_back_SamP_Gib_328578260	ttcgctttgagccgctgctgtgatgatgatgatgatgg	Amplification of pET28a for the assembly of pET28a-6His-samP
F_SamM1_R65A	CTACGCCGACGGCAAATCCGCTAACCTCACCTACAACGA	Site-directed mutagenesis of SamA1 R65A
R_SamM1_R65A	ATTTGCCGTCGGCGTAGTGCTGTTGCAGGCTG	Site-directed mutagenesis of SamA1 R65A
SamM1-Y69A_F	ACCGCCAACGAGATGGTGGATGC	Site-directed mutagenesis of SamA1 R69A
SamM1-Y69A_R	GAGGTTAGCGGATTTGCCGTCG	Site-directed mutagenesis of SamA1 R69A
F_SamP_D37A_405315274	tcaaccttatcatagccaccggcagctccaccc	Site-directed mutagenesis of SamP D37A
R_SamP_D37A_405315275	cggactgggcctcgctaccaagcctca	Site-directed mutagenesis of SamP D37A
F_SamA1_FCVGG_415737727	CCTGATGTATTCTGTGTTGGCGGTCCTGCTGAGGATGAACCTGA	Site-directed mutagenesis of SamA1 CVGG mutant
F_SamA1_FCVAA_415737725	ACCTGATGTATTCTGTGTTGCCGCGCCTGCTGAGGATG	Site-directed mutagenesis of SamA1 CVAA mutant
R_SamA1_FCVAA_415737726	CACAGAATACATCAGGTGTCACATCCAGCTCAGCCTTCAGGGCT	Site-directed mutagenesis of SamA1 CVGG and CVAA mutants
F_ins_peptidase_full	ggatccatatgtcaaagcgaataatcgagcttaaactca	Amplification of sam BGC from S. amazonensis genomic DNA
R_GGDEF_ins_full	gatgcatttatcctgcttcctgtggcgttg	Amplification of sam BGC from S. amazonensis genomic DNA
F_pBBRBB_Sam_full	gaagcaggataaatgcatccatggcggccg	Amplification of pBBR1MCS5 for assembly of pBBR1MCS5-samBGC
R_pBBRBB_Sam_full	tcgctttgacatatggatccagatctcctccttctactagac	Amplification of pBBR1MCS5 for assembly of pBBR1MCS5-samBGC
SkoAM-R214A_F	GgcCCGTGAAACGTATGAACA	Site-directed mutagenesis of SkoAM R214A mutant
SkoAM-R214A_R	GGTTTATTGTCGCCATAATAGATATAGAGATC	Site-directed mutagenesis of SkoAM R214A mutant
SkoAM-H121V_F	GACgtCGACGTCGATCATGG	Site-directed mutagenesis of SkoAM H121V mutant
SkoAM-H121V_R	CACATCATGATTGGGCGC	Site-directed mutagenesis of SkoAM H121V mutant

### Sheet: Genes
Gene	Accession	Sequence
fpeAM	NZ_BBWV01000003.1	ATGCCTGATACACCACTTACTGATTTTCTTGCCAGTCTTGCAGACCCGGTCAAACTTGAGCTTTTTACAGAAAATCCTGTTGCATACCTTGAAAAAGCCGGCCTTTCCCAGGAGCTTACGAATCTTATTCTTAGGGGTCATTCGGGTGCCATACGAATCGAGGCGGTGCGGGAACTGGAACGGGCAGGCCTTTCACCTGTTGTTAGCGATAAATTCAATCCTGCAGACCAGGTAAGTCAGCAGCCTATGTCCATTTCGATGAACTCCTATACATCCAGCACATACACTGCAAACAGTTCTACCAGCACAACATTTACTTCTAACACAACAGATTTTGTAACGACAACCAGCGATACCACCACAACCACCACGCACAACAAATTTCCGGGCGATTTCACA…
skoAM	NZ_KB893315.1	ATGGAAAATGTTGTTTCGAGTAACACGCCAAATAAGAAAACAACAAATAGTGACTTTAATTATCCTTTTACTGACTTCATTATTTCTCTCGCAGACAGTGCAAATTTTAAGAATTATCTTAACAATGATGAACAGTATATGACAGACGTAGGCCTAAGTGAGGAGCAGAAATTGTCTGTTAAAGCCAAAGAATTTTACAGAGTTAGGGGTTTTCTTGCAAGAGAAATGGCAAACGATTCAATTCATGCTAGACTTCTAAATGAATTCATTGAATCTTTTAATAAATATTCTAAAAATGATGAATTCACACATTTAACTGCTGATGTTGATGTTGACTTAGCACCTAATCATGATGTTGACCACGACGTCGATCATGGAGCAGAAGCGGAAAGCCATGTT…
samA1	NC_008700.1	ATGAATCAAGCTGTTGAAATTCTGGCAAAACTTGGCAGCAATACTGCCGTTTCCCTCGATGCCCTGCCTGCTCACATCGCCGCCATGATAGAAGCTAAAGACATTCAAGCCCTGAAGGCTGAGCTGGATGTGACACCTGATGTATTCTGTGTTTTCTTTCCTGCTGAGGATGAACCTGAAAAAGAACAGCAAGAAAATGAGGAAGAGGATGAAGCTCCGAAAGCCGTTAATGCGTAA
samM1	NC_008700.1	ATGGCTGGAAATCTCGTCTGTGTTGGCACCGGCATCTTGCTGGGCGGACACCTAAGTCCCCTCGCCCAAAACCTGATTGAACAGGCCGATGTGGTATTCAGCGGCATGTCAGATGGTTTTACCGAACTCTGGATTGAAGGGCTCGCCAAAGATGTCCGCAGCCTGCAACAGCACTACGCCGACGGCAAATCCCGTAACCTCACCTACAACGAGATGGTGGATGCCATGCTCTGTGAGGTGCGTCTGGGTAAAAAGGTGGTGGGCGCCTTTTATGGTCATCCCGGCATTTTCGCCAAGGCGCCCCACGAGGCTATTGCCACAGCCCGCGCCGAAGGCTTTGAGGCGCGGATGATCCCCGGCATTTCCGCCGAAGATTGCCTCTATGCGGATTTGGGGCTG…
samP	NC_008700.1	ATGTCAAAGCGAATAATCGAGCTTAAACTCACTAATCTGCTGGCCGAGGGCGGCTACACCGCCTGCCTGAGGCTTGGTAGCGAGGCCCAGTCCGTCAACCTTATCATAGACACCGGCAGCTCCACCCTGGTGGTACACGAGAGTGGCTATAAAGCAGGCAACGATAAAGAACTCAAACCCACCACCCTGGCGCAGGAAGTGAATTACGGTCTCGGCGGCTGGCTTGGCGCCGTGGTGCACACCAGCATACATGCCGGGGAGCTTGCCATGGCCGACACCCCGCTGGCACTGGTGCATGCCGAGGCCGAGCACACCTTTTTAGACGCCGACGGTATCTGGGGCATGGCCTATCATCCCCTCAATCGCGGCTATGATCTGACCACCTACCTCACAAGCCAC…

### Sheet: Plasmids
Plasmid	Sequence
pET28-6His-fpeAM	TTAATACGACTCACTATAGGGGAATTGTGAGCGGATAACAATTCCCCTCTAGAAATAATTTTGTTTAACTTTAAGAAGGAGATATACCATGGGCAGCAGCCATCATCATCATCATCACAGCAGCGGCCTGGTGCCGCGCGGCAGCCATATGCCCGACACGCCTTTGACCGACTTCTTGGCCTCGCTGGCTGACCCTGTTAAGCTGGAACTGTTCACCGAGAACCCCGTAGCGTATTTAGAGAAGGCGGGATTAAGTCAAGAACTGACTAACCTCATCCTGCGCGGCCACAGCGGAGCGATTCGCATTGAAGCCGTTCGTGAGCTCGAACGCGCGGGTCTGAGCCCGGTCGTCTCCGACAAGTTTAACCCCGCGGATCAAGTGAGCCAACAACCCATGTC…
pET28-6His-skoAM	GTCGGCGATATAGGCGCCAGCAACCGCACCTGTGGCGCCGGTGATGCCGGCCACGATGCGTCCGGCGTAGAGGATCGAGATCTCGATCCCGCGAAATTAATACGACTCACTATAGGGGAATTGTGAGCGGATAACAATTCCCCTCTAGAAATAATTTTGTTTAACTTTAAGAAGGAGATATACCATGGGTAGCCACCACCATCACCACCATCATCATAGCAGCGGTTTAGTTCCTCGTGGTTCAGCTAGCCACATCAACCTGAAGGTGAAAGGCCAGGATGGCAACGAGGTGTTCTTCCGCATTAAACGCTCAACCCAGCTGAAGAAGCTGATGAACGCGTACTGCGATCGTCAGAGCGTGGATATGACCGCAATTGCGTTCCTGTTCGATGGTCGTCG…
pET28-6His-skoAM_H121V-RBS-6His-skoAM_WT	TTAATACGACTCACTATAGGGGAATTGTGAGCGGATAACAATTCCCCTCTAGAAATAATTTTGTTTAACTTTAAGAAGGAGATATACCATGGGCAGCAGCCATCATCATCATCATCACAGCAGCGGCCTGGTGCCGCGCGGCAGCCATATGGAAAATGTAGTTTCAAGCAACACGCCGAATAAGAAAACCACCAATAGCGACTTTAACTATCCTTTTACCGACTTCATTATCTCACTCGCCGACTCAGCCAATTTTAAGAATTATCTTAACAATGATGAACAGTATATGACTGACGTAGGCCTCAGCGAGGAGCAGAAATTATCGGTCAAAGCTAAAGAATTTTACCGCGTACGCGGCTTTCTTGCCCGTGAAATGGCAAACGATTCGATTCATGCGCG…
pET28-6His-skoAM_H121V-RBS-6His-skoAM_R214A	TTAATACGACTCACTATAGGGGAATTGTGAGCGGATAACAATTCCCCTCTAGAAATAATTTTGTTTAACTTTAAGAAGGAGATATACCATGGGCAGCAGCCATCATCATCATCATCACAGCAGCGGCCTGGTGCCGCGCGGCAGCCATATGGAAAATGTAGTTTCAAGCAACACGCCGAATAAGAAAACCACCAATAGCGACTTTAACTATCCTTTTACCGACTTCATTATCTCACTCGCCGACTCAGCCAATTTTAAGAATTATCTTAACAATGATGAACAGTATATGACTGACGTAGGCCTCAGCGAGGAGCAGAAATTATCGGTCAAAGCTAAAGAATTTTACCGCGTACGCGGCTTTCTTGCCCGTGAAATGGCAAACGATTCGATTCATGCGCG…
pET28-6His-samA1	aattaatacgactcactataggggaattgtgagcggataacaattcccctctagaaataattttgtttaactttaagaaggagatataccatgggcagcagccatcatcatcatcatcacAATCAAGCTGTTGAAATTCTGGCAAAACTTGGCAGCAATACTGCCGTTTCCCTCGATGCCCTGCCTGCTCACATCGCCGCCATGATAGAAGCTAAAGACATTCAAGCCCTGAAGGCTGAGCTGGATGTGACACCTGATGTATTCTGTGTTTTCTTTCCTGCTGAGGATGAACCTGAAAAAGAACAGCAAGAAAATGAGGAAGAGGATGAAGCTCCGAAAGCCGTTAATGCGTAAgcttgcggccgcactcgagcaccaccaccaccaccactgagatcc…
pET28-6His-samM1	gaaaaatcactcagggtcaatgccagcgcttcgttaatacagatgtaggtgttccacagggtagccagcagcatcctgcgatgcagatccggaacataatggtgcagggcgctgacttccgcgtttccagactttacgaaacacggaaaccgaagaccattcatgttgttgctcaggtcgcagacgttttgcagcagcagtcgcttcacgttcgctcgcgtatcggtgattcattctgctaaccagtaaggcaaccccgccagcctagccgggtcctcaacgacaggagcacgatcatgcgcacccgtggggccgccatgccggcgataatggcctgcttctcgccgaaacgtttggtggcgggaccagtgacgaaggcttgagcgagggcgtgcaaga…
pCDFDuet-6His-samA1-RBS-samM1	gggatctcgacgctctcccttatgcgactcctgcattaggaaattaatacgactcactataggggaattgtgagcggataacaattcccctgtagaaataattttgtttaactttaataaggagatataccatgggcagcagccatcatcatcatcatcacAATCAAGCTGTTGAAATTCTGGCAAAACTTGGCAGCAATACTGCCGTTTCCCTCGATGCCCTGCCTGCTCACATCGCCGCCATGATAGAAGCTAAAGACATTCAAGCCCTGAAGGCTGAGCTGGATGTGACACCTGATGTATTCTGTGTTTTCTTTCCTGCTGAGGATGAACCTGAAAAAGAACAGCAAGAAAATGAGGAAGAGGATGAAGCTCCGAAAGCCGTTAATGCGTAagctt…
pCDFDuet-6His-samA1-RBS-samM1_R65A_Y69A	gggatctcgacgctctcccttatgcgactcctgcattaggaaattaatacgactcactataggggaattgtgagcggataacaattcccctgtagaaataattttgtttaactttaataaggagatataccatgggcagcagccatcatcatcatcatcacAATCAAGCTGTTGAAATTCTGGCAAAACTTGGCAGCAATACTGCCGTTTCCCTCGATGCCCTGCCTGCTCACATCGCCGCCATGATAGAAGCTAAAGACATTCAAGCCCTGAAGGCTGAGCTGGATGTGACACCTGATGTATTCTGTGTTTTCTTTCCTGCTGAGGATGAACCTGAAAAAGAACAGCAAGAAAATGAGGAAGAGGATGAAGCTCCGAAAGCCGTTAATGCGTAagctt…
pCDFDuet-6His-samA1_CVAA-RBS-samM1	gggatctcgacgctctcccttatgcgactcctgcattaggaaattaatacgactcactataggggaattgtgagcggataacaattcccctgtagaaataattttgtttaactttaataaggagatataccatgggcagcagccatcatcatcatcatcacAATCAAGCTGTTGAAATTCTGGCAAAACTTGGCAGCAATACTGCCGTTTCCCTCGATGCCCTGCCTGCTCACATCGCCGCCATGATAGAAGCTAAAGACATTCAAGCCCTGAAGGCTGAGCTGGATGTGACACCTGATGTATTCTGTGTTGCCGCGCCTGCTGAGGATGAACCTGAAAAAGAACAGCAAGAAAATGAGGAAGAGGATGAAGCTCCGAAAGCCGTTAATGCGTAagctt…
pCDFDuet-6His-samA1_CVGG-RBS-samM1	gggatctcgacgctctcccttatgcgactcctgcattaggaaattaatacgactcactataggggaattgtgagcggataacaattcccctgtagaaataattttgtttaactttaataaggagatataccatgggcagcagccatcatcatcatcatcacAATCAAGCTGTTGAAATTCTGGCAAAACTTGGCAGCAATACTGCCGTTTCCCTCGATGCCCTGCCTGCTCACATCGCCGCCATGATAGAAGCTAAAGACATTCAAGCCCTGAAGGCTGAGCTGGATGTGACACCTGATGTATTCTGTGTTGGCGGTCCTGCTGAGGATGAACCTGAAAAAGAACAGCAAGAAAATGAGGAAGAGGATGAAGCTCCGAAAGCCGTTAATGCGTAagctt…
pet28-6His-samP	aattaatacgactcactataggggaattgtgagcggataacaattcccctctagaaataattttgtttaactttaagaaggagatataccatgggcagcagccatcatcatcatcatcacagcagcggctcaaagcgaataatcgagcttaaactcactaatctgctggccgagggcggctacaccgcctgcctgaggcttggtagcgaggcccagtccgtcaaccttatcatagacaccggcagctccaccctggtggtacacgagagtggctataaagcaggcaacgataaagaactcaaacccaccaccctggcgcaggaagtgaattacggtctcggcggctggcttggcgccgtggtgcacaccagcatacatgccggggagcttgccatggcc…
pet28-6His-samP_D37A	aattaatacgactcactataggggaattgtgagcggataacaattcccctctagaaataattttgtttaactttaagaaggagatataccatgggcagcagccatcatcatcatcatcacagcagcggctcaaagcgaataatcgagcttaaactcactaatctgctggccgagggcggctacaccgcctgcctgaggcttggtagcgaggcccagtccgtcaaccttatcatagccaccggcagctccaccctggtggtacacgagagtggctataaagcaggcaacgataaagaactcaaacccaccaccctggcgcaggaagtgaattacggtctcggcggctggcttggcgccgtggtgcacaccagcatacatgccggggagcttgccatggcc…
pBBR1MCS5-samBGC	ctggcacgacaggtttcccgactggaaagcgggcagtgagcgcaacgcaattaatgtgagttagctcactcattaggcaccccaggctttacactttatgcttccggctcgtatgttgtgtggaattgtgagcggataacaatttcacacaggaaacagctatgtcaaagcgaataatcgagcttaaactcactaatctgctggccgagggcggctacaccgcctgcctgaggcttggtagcgaggcccagtccgtcaaccttatcatagacaccggcagctccaccctggtggtacacgagagtggctataaagcaggcaacgataaagaactcaaacccaccaccctggcgcaggaagtgaattacggtctcggcggctggcttggcgccgtggtgc…

### Sheet: Protein sequences
Protein	Accession	Source	Sequence
FpeAM	WP_083990299.1		MPDTPLTDFLASLADPVKLELFTENPVAYLEKAGLSQELTNLILRGHSGAIRIEAVRELERAGLSPVVSDKFNPADQVSQQPMSISMNSYTSSTYTANSSTSTTFTSNTTDFVTTTSDTTTTTTHNKFPGDFTTIDIVEEAIRYFEEGRSRKAGQLVIVGSGIRAIADLTFDAEAQIRTAQKVLYCVADPVIERRLHLLNSTAESLYGLYGNNKPRIETYHAMVDALLAPVRAGLRVCGVFYGHPGSFAWPTHQAIRVARRDGFKAEMHASVSADASLFADLGIDPSQPGCHSLEATEFLIHRRVPDTSSHLLVWQAECVGDPGFNFAGYKRHNFDILINQLQKFYPADHPVFIYEAASLPQGRPKIIKSTLDTIRKEDLTGISTLYLPPSIFNEIDQE…
SkoAM	WP_018611879.1		MENVVSSNTPNKKTTNSDFNYPFTDFIISLADSANFKNYLNNDEQYMTDVGLSEEQKLSVKAKEFYRVRGFLAREMANDSIHARLLNEFIESFNKYSKNDEFTHLTADVDVDLAPNHDVDHDVDHGAEAESHVLQKNYYNYLFKNWQRLHTNEVIFIGTGIKGANHISAEADAYIANASKVLYCVADLAVERKILLLNQNSEDLYIYYGDNKPRRETYEQMVDRILEVIKTEKLVCVVFYGHPGIFVWPSYQAIEKARGMGYKASMLPAISSLDCLFADIGFDPSRYSCQIVEATDLLIRSRNLDVSASVIIFQIGLVGDLGYSSKGFDGRNVPILADYLSSFYGDDYEVIIYEAAQYPIFEPKIQLIKINELSKAKLTGISTMYIPPKVSRATNQEMI…
SkoAM H121V	n/a	This study	MENVVSSNTPNKKTTNSDFNYPFTDFIISLADSANFKNYLNNDEQYMTDVGLSEEQKLSVKAKEFYRVRGFLAREMANDSIHARLLNEFIESFNKYSKNDEFTHLTADVDVDLAPNHDVDVDVDHGAEAESHVLQKNYYNYLFKNWQRLHTNEVIFIGTGIKGANHISAEADAYIANASKVLYCVADLAVERKILLLNQNSEDLYIYYGDNKPRRETYEQMVDRILEVIKTEKLVCVVFYGHPGIFVWPSYQAIEKARGMGYKASMLPAISSLDCLFADIGFDPSRYSCQIVEATDLLIRSRNLDVSASVIIFQIGLVGDLGYSSKGFDGRNVPILADYLSSFYGDDYEVIIYEAAQYPIFEPKIQLIKINELSKAKLTGISTMYIPPKVSRATNQEMI…
SkoAM R214A	n/a	This study	MENVVSSNTPNKKTTNSDFNYPFTDFIISLADSANFKNYLNNDEQYMTDVGLSEEQKLSVKAKEFYRVRGFLAREMANDSIHARLLNEFIESFNKYSKNDEFTHLTADVDVDLAPNHDVDHDVDHGAEAESHVLQKNYYNYLFKNWQRLHTNEVIFIGTGIKGANHISAEADAYIANASKVLYCVADLAVERKILLLNQNSEDLYIYYGDNKPARETYEQMVDRILEVIKTEKLVCVVFYGHPGIFVWPSYQAIEKARGMGYKASMLPAISSLDCLFADIGFDPSRYSCQIVEATDLLIRSRNLDVSASVIIFQIGLVGDLGYSSKGFDGRNVPILADYLSSFYGDDYEVIIYEAAQYPIFEPKIQLIKINELSKAKLTGISTMYIPPKVSRATNQEMI…
SamA1	WP_011758901.1		MNQAVEILAKLGSNTAVSLDALPAHIAAMIEAKDIQALKAELDVTPDVFCVFFPAEDEPEKEQQENEEEDEAPKAVNA
SamA1_Ala-Ala	n/a	This study	MNQAVEILAKLGSNTAVSLDALPAHIAAMIEAKDIQALKAELDVTPDVFCVAAPAEDEPEKEQQENEEEDEAPKAVNA
SamA1_Gly-Gly	n/a	This study	MNQAVEILAKLGSNTAVSLDALPAHIAAMIEAKDIQALKAELDVTPDVFCVGGPAEDEPEKEQQENEEEDEAPKAVNA
SamM1	WP_011758902.1		MAGNLVCVGTGILLGGHLSPLAQNLIEQADVVFSGMSDGFTELWIEGLAKDVRSLQQHYADGKSRNLTYNEMVDAMLCEVRLGKKVVGAFYGHPGIFAKAPHEAIATARAEGFEARMIPGISAEDCLYADLGLDPGKTGCQHFETTQLMLYQRRIDPSALLVLWQPALAGDLTLGIRPTGSAERELLVELLSQDYPLNHECILYEAATTALHSTRIERLPLSALPQARLELHTTLVLPPSQPLTPNSQMRARLQALADTQTQGTPQGATVLPFSRKKANSP
SamM1 R65A Y69A	n/a	This study	MAGNLVCVGTGILLGGHLSPLAQNLIEQADVVFSGMSDGFTELWIEGLAKDVRSLQQHYADGKSANLTANEMVDAMLCEVRLGKKVVGAFYGHPGIFAKAPHEAIATARAEGFEARMIPGISAEDCLYADLGLDPGKTGCQHFETTQLMLYQRRIDPSALLVLWQPALAGDLTLGIRPTGSAERELLVELLSQDYPLNHECILYEAATTALHSTRIERLPLSALPQARLELHTTLVLPPSQPLTPNSQMRARLQALADTQTQGTPQGATVLPFSRKKANSP*
SamP	WP_011758904		MSKRIIELKLTNLLAEGGYTACLRLGSEAQSVNLIIDTGSSTLVVHESGYKAGNDKELKPTTLAQEVNYGLGGWLGAVVHTSIHAGELAMADTPLALVHAEAEHTFLDADGIWGMAYHPLNRGYDLTTYLTSHGIDPASTFPWPFPDEAHPLVKQQLDDFKALLPQLPEEDVATCFTLMEERGLCANRFTLITRRSSIHVTAPNACANTLAADPLNQGLLILGSHAADAAPNHGCAVDLKVVHDRYYNVNLKAVRWQNDTDIALPTAQAAHLCRGSSNAIVDSGASLICLPAVAFTPLMQRLWARLPDSKQLTSPFMGDISQIMAAQKQGIDSSLLNLDDWPRLEFVFEGANGENVCLGVDAHHYWQVNAPDYGKAVFKLMGQLPHWPAQSILGLPLFN…
SamP D37A	n/a	Simões, 2011	MSKRIIELKLTNLLAEGGYTACLRLGSEAQSVNLIIATGSSTLVVHESGYKAGNDKELKPTTLAQEVNYGLGGWLGAVVHTSIHAGELAMADTPLALVHAEAEHTFLDADGIWGMAYHPLNRGYDLTTYLTSHGIDPASTFPWPFPDEAHPLVKQQLDDFKALLPQLPEEDVATCFTLMEERGLCANRFTLITRRSSIHVTAPNACANTLAADPLNQGLLILGSHAADAAPNHGCAVDLKVVHDRYYNVNLKAVRWQNDTDIALPTAQAAHLCRGSSNAIVDSGASLICLPAVAFTPLMQRLWARLPDSKQLTSPFMGDISQIMAAQKQGIDSSLLNLDDWPRLEFVFEGANGENVCLGVDAHHYWQVNAPDYGKAVFKLMGQLPHWPAQSILGLPLFN…
